## Supplemental Table 1 for "Mechanistic and Antigenic Boundaries of *Henipavirus* and *Parahenipavirus* Glycoproteins"

### Sheet: Sheet1
	Table 1: List of Unique HNV Strains
	Strain Name	Abbreviation	Genus	Accession Code	Original Name	Discovery Location	Source Organism	F Ectodomain Redundancy	F Ectodomain Sequence Range	F Purification Cell Type	G Ectodomain Redundancy	G Sequence Range	G Head Redundancy	G Head Domain Sequence Range	G Head Purification Cell Type
	Nipah Virus Maylasia 1	NiV-M1	Henipavirus	NC_002728.1	Nipah Virus	Malaysia	Human	None	1(26)-488	293F	NiV-M2-G	71-602	NiV-M2-G	177-602	293F
	Nipah Virus Maylasia 2	NiV-M2	Henipavirus	AF376747.1	Nipah Virus	Malaysia	Pteropus hypomelanus	None	1(26)-488	Expi 293	NiV-M1-G	71-602	NiV-M1-G	177-602	N/A
	Nipah Virus Maylasia 3	NiV-M3	Henipavirus	AJ627196.1	Nipah Virus	Malaysia	Sus scrofa	None	1(26)-488	Expi 293	None	71-602	None	177-602	293F
	Nipah Virus Maylasia 4	NiV-M4	Henipavirus	FN869553.1	Nipah Virus	Malaysia	Petropus vampyrus	None	1(26)-488	Expi 293	None	71-602	None	177-602	X
	Nipah Virus Cambodia	NiV-C	Henipavirus	MK801755.1	Nipah Virus	Cambodia	Pteropus lylei	None	1(26)-488	Expi 293	None	71-602	None	177-602	X
	Nipah Virus Bangladesh 1.1	NiV-B1.1	Henipavirus	AY988601.1	Nipah Virus	Bangladesh	Human	None	1(26)-488	Expi 293	NiV-B3.1-G	71-602	NiV-B3.1-G	177-602	N/A
	Nipah Virus Bangladesh 1.2	NiV-B1.2	Henipavirus	MK673568.1	Nipah Virus	Bangladesh	Human	None	1(26)-488	Expi 293	None	71-602	None	177-602	X
	Nipah Virus Bangladesh 1.3	NiV-B1.3	Henipavirus	JN808864.1	Nipah Virus	Bangladesh	Human	NiV-B1.5-1.8/B2.1/B2.4-2.7/B2.9-2.12/I1.1-I1.3-F	1(26)-488	Expi 293	NiV-B1.4-G	71-602	NIV-B1.4-G	177-602	X
	Nipah Virus Bangladesh 1.4	NiV-B1.4	Henipavirus	MK673584.1	Nipah Virus	Bangladesh	Human	None	1(26)-488	Expi 293	NiV-B1.3-G	71-602	NiV-B1.3-G	177-602	N/A
	Nipah Virus Bangladesh 1.5	NiV-B1.5	Henipavirus	MK673565.1	Nipah Virus	Bangladesh	Human	NiV-B1.3/B1.6-1.8/B2.1/B2.4-2.7/B2.9-2.12/I1.1-I1.3-F	1(26)-488	N/A	None	71-602	None	177-602	293F
	Nipah Virus Bangladesh 1.6	NiV-B1.6	Henipavirus	MK673589.1	Nipah Virus	Bangladesh	Human	NiV-B1.3/B1.5/B1.7-1.8/B2.1/B2.4-2.7/B2.9-2.12/I1.1-I1.3-F	1(26)-488	N/A	None	71-602	None	177-602	293F
	Nipah Virus Bangladesh 1.7	NiV-B1.7	Henipavirus	MK673577.1	Nipah Virus	Bangladesh	Human	NiV-B1.3/B1.5-1.6/B1.8/B2.1/B2.4-2.7/B2.9-2.12/I1.1-I1.3-F	1(26)-488	N/A	None	71-602	None	177-602	X
	Nipah Virus Bangladesh 1.8	NiV-B1.8	Henipavirus	PP981671.1	Nipah Virus	Bangladesh	Human	NiV-B1.3/B1.5-1.7/B2.1/B2.4-2.7/B2.9-2.12/I1.1-I1.3-F	1(26)-488	N/A	None	71-602	None	177-602	X
	Nipah Virus Bangladesh 1.9	NiV-B1.9	Henipavirus	PP981667.1	Nipah Virus	Bangladesh	Human	None	1(26)-488	X	None	71-602	None	177-602	X
	Nipah Virus Bangladesh 2.1	NiV-B2.1	Henipavirus	FJ513078.1	Nipah Virus	India	Human	NiV-B1.3/B1.5-1.8/B2.4-2.7/B2.9-2.12/I1.1-I1.3-F	1(26)-488	N/A	None	71-602	None	177-602	X
	Nipah Virus Bangladesh 2.2	NiV-B2.2	Henipavirus	PQ368169.1	Nipah Virus	Bangladesh	Human	None	1(26)-488	X	None	71-602	None	177-602	X
	Nipah Virus Bangladesh 2.3	NiV-B2.3	Henipavirus	MK673579.1	Nipah Virus	Bangladesh	Human	None	1(26)-488	Expi 293	None	71-602	None	177-602	X
	Nipah Virus Bangladesh 2.4	NiV-B2.4	Henipavirus	MK673588.1	Nipah Virus	Bangladesh	Human	NiV-B1.3/B1.5-1.8/B2.1/B2.5-2.7/B2.9-2.12/I1.1-I1.3-F	1(26)-488	N/A	None	71-602	None	177-602	293F
	Nipah Virus Bangladesh 2.5	NiV-B2.5	Henipavirus	MK673576.1	Nipah Virus	Bangladesh	Human	NiV-B1.3/B1.5-1.8/B2.1/B2.4/B2.6-2.7/B2.9-2.12/I1.1-I1.3-F	1(26)-488	N/A	None	71-602	None	177-602	X
	Nipah Virus Bangladesh 2.6	NiV-B2.6	Henipavirus	MK673578.1	Nipah Virus	Bangladesh	Human	NiV-B1.3/B1.5-1.8/B2.1/B2.4-2.5/B2.7/B2.9-2.12/I1.1-I1.3-F	1(26)-488	N/A	None	71-602	None	177-602	X
	Nipah Virus Bangladesh 2.7	NiV-B2.7	Henipavirus	PP981669.1	Nipah Virus	Bangladesh	Human	NiV-B1.3/B1.5-1.8/B2.1/B2.4-2.6/B2.9-2.12/I1.1-I1.3-F	1(26)-488	N/A	None	71-602	None	177-602	X
	Nipah Virus Bangladesh 2.8	NiV-B2.8	Henipavirus	PV132707.1	Nipah Virus	Bangladesh	Human	None	1(26)-488	X	None	71-602	None	177-602	X
	Nipah Virus Bangladesh 2.9	NiV-B2.9	Henipavirus	MK673591.1	Nipah Virus	Bangladesh	Human	NiV-B1.3/B1.5-1.8/B2.1/B2.4-2.7/B2.10-2.12/I1.1-I1.3-F	1(26)-488	N/A	None	71-602	None	177-602	X
	Nipah Virus Bangladesh 2.10	NiV-B2.10	Henipavirus	PQ368168.1	Nipah Virus	Bangladesh	Human	NiV-B1.3/B1.5-1.8/B2.1/B2.4-2.7/B2.9/B2.11-2.12/I1.1-I1.3-F	1(26)-488	N/A	None	71-602	None	177-602	X
	Nipah Virus Bangladesh 2.11	NiV-B2.11	Henipavirus	PP981668.1	Nipah Virus	Bangladesh	Human	NiV-B1.3/B1.5-1.8/B2.1/B2.4-2.7/B2.9-2.10/B2.12/I1.1-I1.3-F	1(26)-488	N/A	None	71-602	None	177-602	X
	Nipah Virus Bangladesh 2.12	NiV-B2.12	Henipavirus	PP981674.1	Nipah Virus	Bangladesh	Human	NiV-B1.3/B1.5-1.8/B2.1/B2.4-2.7/B2.9-2.11/I1.1-I1.3-F	1(26)-488	N/A	None	71-602	None	177-602	X
	Nipah Virus Bangladesh 2.13	NiV-B2.13	Henipavirus	PP981682.1	Nipah Virus	Bangladesh	Human	None	1(26)-488	X	None	71-602	None	177-602	X
	Nipah Virus Bangladesh 3.1	NiV-B3.1	Henipavirus	MW535746.1	Nipah Virus	Thailand	Pteropus lylei	None	1(26)-488	Expi 293	NiV-B1.1-G	71-602	NiV-B1.1-G	177-602	293F
	Nipah Virus India 1.1	NiV-I1.1	Henipavirus	MH396625.1	Nipah Virus	India	Human	NiV-B1.3/B1.5-1.8/B2.1/B2.4-2.7/B2.9-2.12/I1.2-I1.3-F	1(26)-488	N/A	NiV-I2.2-G	71-602	NiV-I2.2-G	177-602	X
	Nipah Virus India 1.2	NiV-I1.2	Henipavirus	MN549403.1	Nipah Virus	India	Pteropus medius	NiV-B1.3/B1.5-1.8/B2.1/B2.4-2.7/B2.9-2.12/I1.1/I1.3-F	1(26)-488	N/A	N/A	N/A	N/A	N/A	N/A
	Nipah Virus India 1.3	NiV-I1.3	Henipavirus	MN549409.1	Nipah Virus	India	Pteropus medius	NiV-B1.3/B1.5-1.8/B2.1/B2.4-2.7/B2.9-2.12/I1.1-1.2-F	1(26)-488	N/A	None	71-602	None	177-602	293F
	Nipah Virus India 2.1	NiV-I2.1	Henipavirus	OR820507.1	Nipah Virus	India	Human	N/A	N/A	N/A	None	71-602	None	177-602	X
	Nipah Virus India 2.2	NiV-I2.2	Henipavirus	OR820508.1	Nipah Virus	India	Human	None	1(26)-488	X	NiV-I1.1-G	71-602	NiV-I1.1-G	177-602	N/A
	Hendra Virus ⍺1.1	HeV-⍺1.1	Henipavirus	NC_001906.1	Hendra Virus	Australia	Pteropus	None	1(27)-488	Expi 293	None	71-602	None	177-604	X
	Hendra Virus ⍺1.2	HeV-⍺1.2	Henipavirus	HM044318.1	Hendra Virus	Australia	Equus	HeV-⍺2-6-F	1(27)-488	Expi 293	None	71-604	None	177-604	293F
	Hendra Virus ⍺2	HeV-⍺2	Henipavirus	JN255812.1	Hendra Virus	Australia	Equus	HeV-⍺1.2/⍺3-6-F	1(27)-488	N/A	None	71-604	None	177-604	X
	Hendra Virus ⍺3	HeV-⍺3	Henipavirus	JN255814.1	Hendra Virus	Australia	Pteropus	HeV-⍺1.2/⍺2/⍺4-6-F	1(27)-488	N/A	None	71-604	None	177-604	293F
	Hendra Virus ⍺4	HeV-⍺4	Henipavirus	JN255813.1	Hendra Virus	Australia	Equus	HeV-⍺1.2/⍺2-3/⍺5-6-F	1(27)-488	N/A	None	71-604	None	177-604	293F
	Hendra Virus ⍺5	HeV-⍺5	Henipavirus	HM044319.1	Hendra Virus	Australia	Equus	HeV-⍺1.2/⍺2-4/⍺6-F	1(27)-488	N/A	None	71-604	None	177-604	293F
	Hendra Virus ⍺6	HeV-⍺6	Henipavirus	HM044320.1	Hendra Virus	Australia	Equus	HeV-⍺1.2/⍺2-5-F	1(27)-488	N/A	None	71-604	None	177-604	293F
	Hendra Virus ⍺7	HeV-⍺7	Henipavirus	PQ660692.1	Hendra Virus	Australia	Equus	None	1(27)-488	X	None	71-604	None	177-604	X
	Hendra Virus β1	HeV-β1	Henipavirus	MZ318101.1	Hendra Virus	Australia	Equus	HeV-β3-4-F	1(27)-488	Expi 293	HeV-β2-G	71-603	HeV-β2-G	176-603	293F
	Hendra Virus β2	HeV-β2	Henipavirus	MZ229747.1	Hendra Virus	Australia	Pteropus poliocephalus	None	1(27)-488	Expi 293	HeV-β1-G	71-603	HeV-β1-G	176-603	N/A
	Hendra Virus β3	HeV-β3	Henipavirus	MZ229748.1	Hendra Virus	Australia	Pteropus poliocephalus	HeV-β1/β4-F	1(27)-488	N/A	HeV-β4-G	71-603	HeV-β4-G	176-603	293F
	Hendra Virus β4	HeV-β4	Henipavirus	MZ229746.1	Hendra Virus	Australia	Pteropus poliocephalus	HeV-β1/β3-F	1(27)-488	N/A	HeV-β3-G	71-603	HeV-β3-G	176-603	N/A
	Cedar Virus 1	CedV-1	Henipavirus	JQ001776.1	Cedar Virus	Australia	Pteropus alecto	CedV-2-F	1(23)-487	Expi 293	None	94-622	CedV-2-G	193-622	293F
	Cedar Virus 2	CedV-2	Henipavirus	KP271122.1	Cedar Virus	Australia	Pteropus alecto	CedV-1-F	1(23)-487	N/A	None	94-622	CedV-1-G	193-622	N/A
	Ghana Virus	GhV	Henipavirus	HQ660129.1	Ghana Virus / Kumasi Virus	Ghana	Eidolon helvum	None	1(26)-584	Expi 293	None	83-632	None	193-632	293F
	Angavokely Virus	AngV	Henipavirus	ON613535.1	Angavokely Virus	Madagascar	Eidolon dupreanum	None	1(22)-482	Expi 293	None	63-688	None	192-688	293F
	Langya Virus China 1	LayV-C1	Parahenipavirus	OM101125.1	Langya Virus	China	Crocidura lasiura	LayV-3-F	1(22)-483	293F	LayV-2-G	63-624	LayV-2-G	176-624	N/A
	Langya Virus China 2	LayV-C2	Parahenipavirus	OM101130.1	Langya Virus	China	Crocidura lasiura	None	1(22)-483	293F	LayV-1-G	63-624	LayV-1-G	176-624	293F
	Langya Virus China 3	LayV-C3	Parahenipavirus	OM101126.1	Langya Virus	China	Crocidura lasiura	LayV-1-F	1(22)-483	N/A	None	63-624	None	176-624	293F
	Langya Virus Korea 1.1	LayV-K1.1	Parahenipavirus	PQ641426.1	Langya Virus	South Korea	Crocidura lasiura	LayV-K1.2	1(22)-483	X	None	63-624	None	176-624	X
	Langya Virus Korea 1.2	LayV-K1.2	Parahenipavirus	PQ641427.1	Langya Virus	South Korea	Crocidura lasiura	LayV-K1.1	1(22)-483	X	None	63-624	None	176-624	X
	Langya Virus Korea 1.3	LayV-K1.3	Parahenipavirus	PQ641428.1	Langya Virus	South Korea	Crocidura lasiura	None	1(22)-483	X	None	63-624	None	176-624	X
	Langya Virus Korea 2	LayV-K2	Parahenipavirus	PQ641429.1	Langya Virus	South Korea	Crocidura lasiura	None	1(22)-483	X	None	63-624	None	176-624	X
	Mojiang Virus	MojV	Parahenipavirus	NC_025352.1	Mojiang Virus	China	Rattus sladeni	None	1(26)-487	Expi 293	None	63-625	None	176-625	293F
	Daryong Virus Korea	DarV-K	Parahenipavirus	MZ574409.1	Daeryong Virus	South Korea	Crocidura shantungensis	None	1(28)-487	Expi 293	None	65-628	None	180-628	293F
	Daryong Virus China ⍺	DarV-C⍺	Parahenipavirus	PP272750.1	Jingmen Crocidura shantungensis henipavirus 2	China	Suncus murinus	None	1(28)-487	X	None	65-628	None	180-628	X
	Daryong Virus China β	DarV-Cβ	Parahenipavirus	OM030315.1	Jingmen Crocidura shantungensis henipavirus 2	China	Crocidura shantungensis	None	1(28)-487	Expi 293	None	65-628	None	180-628	293F
	Gamak Virus 1	GakV-1	Parahenipavirus	MZ574407.1	Gamak Virus	South Korea	Crocidura lasiura	None	1(26)-487	Expi 293	None	59-635	None	174-635	293F
	Gamak Virus 2	GakV-2	Parahenipavirus	MZ574408.1	Gamak Virus	South Korea	Crocidura lasiura	None	1(26)-487	Expi 293	None	59-635	None	174-635	293F
	Melian Virus	MelV	Parahenipavirus	OK623353.1	Melian Virus	Guinea	Crocidura grandiceps	None	1(25)-486	Expi 293	None	62-628	None	177-628	293F
	Denwin Virus 1	DewV-1	Parahenipavirus	OK623354.1	Denwin Virus	Belgium	Crocidura russula	None	1(23)-484	Expi 293	None	60-623	None	175-623	293F
	Denwin Virus 2.1	DewV-2.1	Parahenipavirus	OR713882.1	Denwin Virus	Germany	Crocidura russula	None	1(23)-484	X	None	60-623	None	175-623	X
	Denwin Virus 2.2	DewV-2.2	Parahenipavirus	OR713883.1	Denwin Virus	Germany	Crocidura russula	None	1(23)-484	X	None	60-623	None	175-623	X
	Ninorex Virus	NinV	Parahenipavirus	OQ438286.1	Ninorex Virus	Belgium	Sorex Minutus	None	1(39)-505	Expi 293	None	66-648	None	181-648	293F
	Shrew Henipavirus 11	SHNV11	Parahenipavirus	OQ970176.1	Crocidura tanakae henipavirus	China	Crocidura tanakae	None	1(44)-505	Expi 293	None	58-634	None	175-623	293F
	Shew Henipavirus 1	SHNV1	Parahenipavirus	OQ236120.1	Chodsigoa Hypsibia Virus	China	Chodsigoa Hypsibia	None	1(20)-486	Expi 293	N/A	N/A	N/A	N/A	N/A
	Shrew Henipavirus 2	SHNV2	Parahenipavirus	OM030316.1	Wufeng Chodsigoa smithii henipavirus	China	Chodsigoa Smiithi	None	1(30)-490	Expi 293	None	60-623	None	175-623	293F
	Shrew Henipavirus 3	SHNV3	Parahenipavirus	OM030317.1	Wufeng Crocidura attenuata henipavirus 1	China	Crocidura attenuata	None	1(26)-487	Expi 293	None	58-634	None	173-634	293F
	Shrew Henipavirus 4	SHNV4	Parahenipavirus	OM030314.1	Jingmen Crocidura shantungensis henipavirus 1	China	Crocidura shantungensis	None	1(26)-487	Expi 293	N/A	N/A	N/A	N/A	N/A
	Shrew Henipavirus 5-1	SHNV-5-1	Parahenipavirus	OQ715593.1	Wenzhou shrew henipavirus 1	China	Suncus Murinus	None	1(29)-490	Expi 293	None	89-648	None	202-648	293F
	Shrew Henipavirus 5-2	SHNV5-2	Parahenipavirus	MZ328275.1	Wenzhou Apodemus agrarius henipavirus 1	China	Apodemus agrarius	None	1(29)-490	Expi 293	None	89-648	None	202-648	293F
	Lechodon Virus 1	LechV-1	Parahenipavirus	OR713879.1	Lechodon Virus	Germany	Crocidura leucodon	None	1(20)-481	X	None	64-627	None	179-627	X
	Lechodon Virus 2	LechV-2	Parahenipavirus	OR713880.1	Lechodon Virus	Germany	Crocidura leucodon	None	1(20)-481	X	None	64-627	None	179-627	X
	Camp Hill Virus 1	ChV-1	Parahenipavirus	PQ140950.1	Camp Hill Virus	United States	Blarina brevicauda	None	1(24)-488	X	None	53-629	None	162-629	X
	Camp Hill Virus 2.1	ChV-2.1	Parahenipavirus	PQ140949.1	Camp Hill Virus	United States	Blarina brevicauda	None	1(24)-488	X	None	53-629	None	162-629	X
	Camp Hill Virus 2.2	ChV-2.2	Parahenipavirus	PQ140951.1	Camp Hill Virus	United States	Blarina brevicauda	None	1(24)-488	X	None	53-629	None	162-629	X
	Resua Virus α	ResV-α	Parahenipavirus	OR713876.1	Resua Virus	Germany	Crocidura suaveolens	None	1(28)-489	X	None	58-631	None	176-631	X
	Resua Virus β1	ResV-β1	Parahenipavirus	OR713877.1	Resua Virus	Germany	Crocidura suaveolens	None	1(28)-489	X	None	58-631	None	176-631	X
	Resua Virus β2	ResV-β2	Parahenipavirus	OR713878.1	Resua Virus	Germany	Crocidura suaveolens	None	1(28)-489	X	None	58-631	None	176-631	X
	Shrew Henipavirus 6	SHNV6	Parahenipavirus	PQ541138.1	Crocidura olivieri henipavirus 1	Sierra Leone	Crocidura olivieri	None	1(23)-484	X	None	63-626	None	178-626	X
	Shrew Henipavirus 7	SHNV7	Parahenipavirus	PQ541139.1	Crocidura olivieri henipavirus 2	Sierra Leone	Crocidura olivieri	None	1(24)-485	X	None	59-625	None	174-625	X
	Shrew Henipavirus 8	SHNV8	Parahenipavirus	PP272530.1	Crocidura tanakae henipavirus	China	Crocidura lasiura	None	1(26)-487	X	None	59-635	None	177-635	X
	Shrew Henipavirus 9	SHNV9	Parahenipavirus	PP272531.1	Crocidura tanakae henipavirus	China	Crocidura lasiura	None	1(26)-487	X	None	59-635	None	178-635	X
	Shrew Henipavirus 10-1.1	SHNV10-1.1	Parahenipavirus	PP272533.1	Jingmen Crocidura shantungensis henipavirus 1	China	Crocidura lasiura	SHNV10-1.2	1(26)-487	X	None	59-635	SHNV10-2.1-2.2	177-635	N/A
	Shrew Henipavirus 10-1.2	SHNV10-1.2	Parahenipavirus	PP272749.1	Jingmen Crocidura shantungensis henipavirus 1	China	Suncus murinus	SHNV10-1.1	1(26)-487	X	None	59-635	None	177-635	X
	Shrew Henipavirus 10-2.1	SHNV10-2.1	Parahenipavirus	PP272534.1	Jingmen Crocidura shantungensis henipavirus 1	China	Crocidura lasiura	None	1(26)-487	X	None	59-637	SHNV10-1.1/10-2.2	179-637	N/A
	Shrew Henipavirus 10-2.2	SHNV10-2.2	Parahenipavirus	PP272638.1	Jingmen Crocidura shantungensis henipavirus 1	China	Crocidura shantungensis	None	1(26)-487	X	None	59-637	SHNV10-1.1/10-2.1	179-637	N/A
